# Recursive splicing discovery using lariats in total RNA sequencing

**DOI:** 10.1101/2022.12.22.521701

**Authors:** Emma R. Hoppe, Dylan B. Udy, Robert K. Bradley

## Abstract

Recursive splicing is a noncanonical splicing mechanism in which an intron is removed in segments via multiple splicing reactions. Relatively few recursive splice sites have been identified with high confidence in human introns, and more comprehensive analyses are needed to better characterize where recursive splicing happens and whether or not it has a regulatory function. In this study, we use an unbiased approach utilizing intron lariats to search for recursive splice sites in constitutive introns and alternative exons in the human transcriptome. We find evidence for recursive splicing in a broader range of intron sizes than previously reported and detail a new location for recursive splicing at the distal ends of cassette exons. Additionally, we identify evidence for the conservation of these recursive splice sites among higher vertebrates and the use of these sites to influence alternative exon exclusion. Together, our data demonstrate the prevalence of recursive splicing and its potential influence on gene expression through alternatively spliced isoforms.
