## Supplemental Table 1 for "Recursive splicing discovery using lariats in total RNA sequencing"

### Sheet: sample_accession_info
Accession Information				Sample Information				Enrichment Information			Sequencing Information
Dataset	SRA study	GEO	Release Date	SRR	Sample Type	Health Status	Treatment	RNaseR	CaptureSeq	DBR1 status	Instrument	Library Layout	Avg Seq Length	Unpaired Seq Length
2012/encode-gingeras.subcellular_fractions	SRP007461	GSM765390	2011-07-22	SRR315305	K562	NA	NA	FALSE	FALSE	NA	Illumina Genome Analyzer II	PAIRED	152	76
2012/encode-gingeras.subcellular_fractions	SRP007461	GSM765390	2011-07-22	SRR315306	K562	NA	NA	FALSE	FALSE	NA	Illumina Genome Analyzer II	PAIRED	152	76
2012/encode-gingeras.subcellular_fractions	SRP007461	GSM765392	2011-07-22	SRR315309	K562	NA	NA	FALSE	FALSE	NA	Illumina Genome Analyzer II	PAIRED	152	76
2012/encode-gingeras.subcellular_fractions	SRP007461	GSM765392	2011-07-22	SRR315310	K562	NA	NA	FALSE	FALSE	NA	Illumina Genome Analyzer II	PAIRED	152	76
2012/encode-gingeras.subcellular_fractions	SRP007461	GSM765393	2011-07-22	SRR315311	K562	NA	NA	FALSE	FALSE	NA	Illumina Genome Analyzer II	PAIRED	152	76
2012/encode-gingeras.subcellular_fractions	SRP007461	GSM765393	2011-07-22	SRR315312	K562	NA	NA	FALSE	FALSE	NA	Illumina Genome Analyzer II	PAIRED	152	76
2012/encode-gingeras.subcellular_fractions	SRP013565	GSM2343241	2016-11-14	SRR4421350	uterus	NA	NA	FALSE	FALSE	NA	Illumina HiSeq 2500	PAIRED	202	101
2012/encode-gingeras.subcellular_fractions	SRP007461	GSM981243	2015-07-22	SRR534289	IMR90	NA	NA	FALSE	FALSE	NA	Illumina HiSeq 2000	PAIRED	202	101
2012/encode-gingeras.subcellular_fractions	SRP007461	GSM981243	2015-07-22	SRR534290	IMR90	NA	NA	FALSE	FALSE	NA	Illumina HiSeq 2000	PAIRED	202	101
2012/encode-gingeras.subcellular_fractions	SRP007461	GSM981255	2012-08-07	SRR534317	HPC-PL	NA	NA	FALSE	FALSE	NA	Illumina HiSeq 2000	PAIRED	202	101
2012/encode-gingeras.subcellular_fractions	SRP007461	GSM981255	2012-08-07	SRR534318	HPC-PL	NA	NA	FALSE	FALSE	NA	Illumina HiSeq 2000	PAIRED	202	101
2012/encode-gingeras.subcellular_fractions	SRP007461	GSM981257	2012-08-07	SRR534325	CD34+_Mobilized	NA	NA	FALSE	FALSE	NA	Illumina HiSeq 2000	PAIRED	202	101
2012/encode-gingeras.subcellular_fractions	SRP007461	GSM981258	2012-08-07	SRR534326	HFDPC	NA	NA	FALSE	FALSE	NA	Illumina HiSeq 2000	PAIRED	202	101
2012/encode-gingeras.subcellular_fractions	SRP007461	GSM981258	2012-08-07	SRR534327	HFDPC	NA	NA	FALSE	FALSE	NA	Illumina HiSeq 2000	PAIRED	202	101
2012/encode-gingeras.subcellular_fractions	SRP007461	GSM981260	2012-08-07	SRR534334	hMSC-AT	NA	NA	FALSE	FALSE	NA	Illumina HiSeq 2000	PAIRED	202	101
2012/encode-gingeras.subcellular_fractions	SRP007461	GSM981260	2012-08-07	SRR534335	hMSC-AT	NA	NA	FALSE	FALSE	NA	Illumina HiSeq 2000	PAIRED	202	101
2012/encode-gingeras.subcellular_fractions	SRP007461	GSM984604	2012-08-20	SRR545685	HPIEpC	NA	NA	FALSE	FALSE	NA	Illumina HiSeq 2000	PAIRED	202	101
2012/encode-gingeras.subcellular_fractions	SRP007461	GSM984604	2012-08-20	SRR545686	HPIEpC	NA	NA	FALSE	FALSE	NA	Illumina HiSeq 2000	PAIRED	202	101
2012/encode-gingeras.subcellular_fractions	SRP007461	GSM984605	2012-08-20	SRR545687	GM12878	NA	NA	FALSE	FALSE	NA	Illumina HiSeq 2000	PAIRED	202	101
2012/encode-gingeras.subcellular_fractions	SRP007461	GSM984605	2012-08-20	SRR545688	GM12878	NA	NA	FALSE	FALSE	NA	Illumina HiSeq 2000	PAIRED	202	101
2012/encode-gingeras.subcellular_fractions	SRP007461	GSM984606	2012-08-20	SRR545689	hMNC-PB	NA	NA	FALSE	FALSE	NA	Illumina HiSeq 2000	PAIRED	202	101
2012/encode-gingeras.subcellular_fractions	SRP007461	GSM984606	2012-08-20	SRR545690	hMNC-PB	NA	NA	FALSE	FALSE	NA	Illumina HiSeq 2000	PAIRED	202	101
2012/encode-gingeras.subcellular_fractions	SRP007461	GSM984607	2012-08-20	SRR545691	hMSC-UC	NA	NA	FALSE	FALSE	NA	Illumina HiSeq 2000	PAIRED	202	101
2012/encode-gingeras.subcellular_fractions	SRP007461	GSM984607	2012-08-20	SRR545692	hMSC-UC	NA	NA	FALSE	FALSE	NA	Illumina HiSeq 2000	PAIRED	202	101
2012/encode-gingeras.subcellular_fractions	SRP007461	GSM984608	2012-08-20	SRR545693	hMSC-BM	NA	NA	FALSE	FALSE	NA	Illumina HiSeq 2000	PAIRED	202	101
2012/encode-gingeras.subcellular_fractions	SRP007461	GSM984608	2012-08-20	SRR545694	hMSC-BM	NA	NA	FALSE	FALSE	NA	Illumina HiSeq 2000	PAIRED	202	101
2012/encode-gingeras.subcellular_fractions	SRP007461	GSM984610	2012-08-20	SRR545701	HOB	NA	NA	FALSE	FALSE	NA	Illumina HiSeq 2000	PAIRED	202	101
2012/encode-gingeras.subcellular_fractions	SRP007461	GSM984610	2012-08-20	SRR545702	HOB	NA	NA	FALSE	FALSE	NA	Illumina HiSeq 2000	PAIRED	202	101
2012/encode-gingeras.subcellular_fractions	SRP007461	GSM984611	2012-08-20	SRR545703	HCH	NA	NA	FALSE	FALSE	NA	Illumina HiSeq 2000	PAIRED	202	101
2012/encode-gingeras.subcellular_fractions	SRP007461	GSM984611	2012-08-20	SRR545704	HCH	NA	NA	FALSE	FALSE	NA	Illumina HiSeq 2000	PAIRED	202	101
2012/encode-gingeras.subcellular_fractions	SRP007461	GSM984612	2012-08-20	SRR545705	NHDF	NA	NA	FALSE	FALSE	NA	Illumina HiSeq 2000	PAIRED	202	101
2012/encode-gingeras.subcellular_fractions	SRP007461	GSM984612	2012-08-20	SRR545706	NHDF	NA	NA	FALSE	FALSE	NA	Illumina HiSeq 2000	PAIRED	202	101
2012/encode-gingeras.subcellular_fractions	SRP007461	GSM984613	2012-08-20	SRR545707	HSaVEC	NA	NA	FALSE	FALSE	NA	Illumina HiSeq 2000	PAIRED	202	101
2012/encode-gingeras.subcellular_fractions	SRP007461	GSM984613	2012-08-20	SRR545708	HSaVEC	NA	NA	FALSE	FALSE	NA	Illumina HiSeq 2000	PAIRED	202	101
2012/encode-gingeras.subcellular_fractions	SRP007461	GSM984614	2012-08-20	SRR545709	HAoAF	NA	NA	FALSE	FALSE	NA	Illumina HiSeq 2000	PAIRED	202	101
2012/encode-gingeras.subcellular_fractions	SRP007461	GSM984614	2012-08-20	SRR545710	HAoAF	NA	NA	FALSE	FALSE	NA	Illumina HiSeq 2000	PAIRED	202	101
2012/encode-gingeras.subcellular_fractions	SRP007461	GSM984615	2012-08-20	SRR545711	SkMC	NA	NA	FALSE	FALSE	NA	Illumina HiSeq 2000	PAIRED	202	101
2012/encode-gingeras.subcellular_fractions	SRP007461	GSM984615	2012-08-20	SRR545712	SkMC	NA	NA	FALSE	FALSE	NA	Illumina HiSeq 2000	PAIRED	202	101
2012/encode-gingeras.subcellular_fractions	SRP007461	GSM984616	2012-08-20	SRR545713	NHEM.f_M2	NA	NA	FALSE	FALSE	NA	Illumina HiSeq 2000	PAIRED	202	101
2012/encode-gingeras.subcellular_fractions	SRP007461	GSM984616	2012-08-20	SRR545714	NHEM.f_M2	NA	NA	FALSE	FALSE	NA	Illumina HiSeq 2000	PAIRED	202	101
2012/encode-gingeras.subcellular_fractions	SRP007461	GSM984617	2012-08-20	SRR545715	NHEM_M2	NA	NA	FALSE	FALSE	NA	Illumina HiSeq 2000	PAIRED	202	101
2012/encode-gingeras.subcellular_fractions	SRP007461	GSM984617	2012-08-20	SRR545716	NHEM_M2	NA	NA	FALSE	FALSE	NA	Illumina HiSeq 2000	PAIRED	202	101
2012/encode-gingeras.subcellular_fractions	SRP007461	GSM984618	2012-08-20	SRR545717	HAoEC	NA	NA	FALSE	FALSE	NA	Illumina HiSeq 2000	PAIRED	202	101
2012/encode-gingeras.subcellular_fractions	SRP007461	GSM984618	2012-08-20	SRR545718	HAoEC	NA	NA	FALSE	FALSE	NA	Illumina HiSeq 2000	PAIRED	202	101
2012/encode-gingeras.subcellular_fractions	SRP007461	GSM984619	2012-08-20	SRR545719	HVMF	NA	NA	FALSE	FALSE	NA	Illumina HiSeq 2000	PAIRED	202	101
2012/encode-gingeras.subcellular_fractions	SRP007461	GSM984619	2012-08-20	SRR545720	HVMF	NA	NA	FALSE	FALSE	NA	Illumina HiSeq 2000	PAIRED	202	101
2012/encode-gingeras.subcellular_fractions	SRP007461	GSM984620	2012-08-20	SRR545721	HWP	NA	NA	FALSE	FALSE	NA	Illumina HiSeq 2000	PAIRED	202	101
2012/encode-gingeras.subcellular_fractions	SRP007461	GSM984620	2012-08-20	SRR545722	HWP	NA	NA	FALSE	FALSE	NA	Illumina HiSeq 2000	PAIRED	202	101
2012/encode-gingeras.subcellular_fractions	SRP007461	GSM984621	2012-08-20	SRR545723	HMEpC	NA	NA	FALSE	FALSE	NA	Illumina HiSeq 2000	PAIRED	202	101
2012/encode-gingeras.subcellular_fractions	SRP007461	GSM840138	2013-03-06	SRR768411	GM12878	NA	NA	FALSE	FALSE	NA	Illumina Genome Analyzer II	PAIRED	152	76
2012/encode-gingeras.subcellular_fractions	SRP007461	GSM840138	2013-03-06	SRR768412	GM12878	NA	NA	FALSE	FALSE	NA	Illumina Genome Analyzer II	PAIRED	152	76
2012/encode-gingeras.subcellular_fractions	SRP007461	GSM840136	2013-03-06	SRR768413	K562	NA	NA	FALSE	FALSE	NA	Illumina Genome Analyzer II	PAIRED	152	76
2012/encode-gingeras.subcellular_fractions	SRP007461	GSM840136	2013-03-06	SRR768414	K562	NA	NA	FALSE	FALSE	NA	Illumina Genome Analyzer II	PAIRED	152	76
2013/sharpless.circular_RNAs	SRP011042	NA	2013-01-02	SRR444655	Hs68	NA	NA	FALSE	FALSE	NA	Illumina HiSeq 2000	PAIRED	200	100
2013/sharpless.circular_RNAs	SRP011042	NA	2013-01-02	SRR444974	Hs68	NA	NA	TRUE	FALSE	NA	Illumina HiSeq 2000	PAIRED	200	100
2013/sharpless.circular_RNAs	SRP011042	NA	2013-01-02	SRR444975	Hs68	NA	NA	FALSE	FALSE	NA	Illumina HiSeq 2000	PAIRED	200	100
2013/sharpless.circular_RNAs	SRP011042	NA	2013-01-02	SRR445016	Hs68	NA	NA	TRUE	FALSE	NA	Illumina HiSeq 2000	PAIRED	200	100
2015/mattick.branchpoint_discovery	SRP034157	GSM1289399	2014-10-01	SRR1049823	K562	NA	NA	FALSE	TRUE	NA	Illumina HiSeq 2000	PAIRED	202	101
2015/mattick.branchpoint_discovery	SRP034157	GSM1289400	2014-10-01	SRR1049824	K562	NA	NA	FALSE	TRUE	NA	Illumina HiSeq 2000	PAIRED	202	101
2015/mattick.branchpoint_discovery	SRP034157	GSM1289401	2014-10-01	SRR1049825	K562	NA	NA	FALSE	TRUE	NA	Illumina HiSeq 2000	PAIRED	202	101
2015/mattick.branchpoint_discovery	SRP034158	GSM1289402	2014-10-01	SRR1049826	HeLa	NA	NA	FALSE	FALSE	NA	Illumina HiSeq 2000	PAIRED	202	101
2015/mattick.branchpoint_discovery	SRP034158	GSM1289403	2014-10-01	SRR1049827	HeLa	NA	NA	FALSE	FALSE	NA	Illumina HiSeq 2000	PAIRED	202	101
2015/mattick.branchpoint_discovery	SRP034158	GSM1289404	2014-10-01	SRR1049828	K562	NA	NA	FALSE	FALSE	NA	Illumina HiSeq 2000	PAIRED	202	101
2015/mattick.branchpoint_discovery	SRP034158	GSM1289405	2014-10-01	SRR1049829	K562	NA	NA	FALSE	FALSE	NA	Illumina HiSeq 2000	PAIRED	202	101
2015/mattick.branchpoint_discovery	SRP034158	GSM1289406	2014-10-01	SRR1049830	HeLa	NA	NA	TRUE	FALSE	NA	Illumina HiSeq 2000	PAIRED	202	101
2015/mattick.branchpoint_discovery	SRP034158	GSM1289407	2014-10-01	SRR1049831	HeLa	NA	NA	TRUE	FALSE	NA	Illumina HiSeq 2000	PAIRED	202	101
2015/mattick.branchpoint_discovery	SRP034158	GSM1289408	2014-10-01	SRR1049832	K562	NA	NA	TRUE	FALSE	NA	Illumina HiSeq 2000	PAIRED	202	101
2015/mattick.branchpoint_discovery	SRP034158	GSM1289409	2014-10-01	SRR1049833	K562	NA	NA	TRUE	FALSE	NA	Illumina HiSeq 2000	PAIRED	202	101
2016/zhao.cell_line_circular_RNAs	SRP049453	NA	2014-12-07	SRR1636985	HeLa	NA	NA	TRUE	FALSE	NA	Illumina HiSeq 2000	PAIRED	202	101
2016/zhao.cell_line_circular_RNAs	SRP049453	NA	2014-12-07	SRR1636986	HeLa	NA	NA	TRUE	FALSE	NA	Illumina HiSeq 2000	PAIRED	202	101
2016/zhao.cell_line_circular_RNAs	SRP049453	NA	2014-12-07	SRR1637089	HeLa	NA	NA	TRUE	FALSE	NA	Illumina HiSeq 2000	PAIRED	202	101
2016/zhao.cell_line_circular_RNAs	SRP049453	NA	2014-12-07	SRR1637090	HeLa	NA	NA	TRUE	FALSE	NA	Illumina HiSeq 2000	PAIRED	202	101
2016/zhao.cell_line_circular_RNAs	SRP049453	NA	2016-05-09	SRR3476956	HeLa	NA	NA	TRUE	FALSE	NA	Illumina HiSeq 2000	PAIRED	202	101
2016/zhao.cell_line_circular_RNAs	SRP049453	NA	2016-05-06	SRR3476958	HeLa	NA	NA	TRUE	FALSE	NA	Illumina HiSeq 2000	PAIRED	202	101
2016/zhao.cell_line_circular_RNAs	SRP049453	NA	2016-05-10	SRR3479143	HEK293	NA	NA	FALSE	FALSE	NA	Illumina HiSeq 2500	PAIRED	300	150
2016/zhao.cell_line_circular_RNAs	SRP049453	NA	2016-05-10	SRR3479243	HEK293	NA	NA	FALSE	FALSE	NA	Illumina HiSeq 2500	PAIRED	300	150
2016/zhao.cell_line_circular_RNAs	SRP049453	NA	2016-05-09	SRR3479244	HEK293	NA	NA	FALSE	FALSE	NA	Illumina HiSeq 2500	PAIRED	300	150
2018/casanova.inborn_errors_of_immunity	SRP130621	NA	2018-02-28	SRR6488839	fibroblast	inborn mutation (TLR3)	HSV1 infected for 24hrs	FALSE	FALSE	NA	NextSeq 500	PAIRED	302	151
2018/casanova.inborn_errors_of_immunity	SRP130621	NA	2018-02-28	SRR6488840	fibroblast	inborn mutation (TLR3)	poly(I:C) stimulated	FALSE	FALSE	NA	NextSeq 500	PAIRED	302	151
2018/casanova.inborn_errors_of_immunity	SRP130621	NA	2018-02-28	SRR6488841	fibroblast	inborn mutation (DBR1)	HSV1 infected for 24hrs	FALSE	FALSE	biallelic mutations	NextSeq 500	PAIRED	302	151
2018/casanova.inborn_errors_of_immunity	SRP130621	NA	2018-02-28	SRR6488842	fibroblast	inborn mutation (DBR1)	NA	FALSE	FALSE	biallelic mutations	NextSeq 500	PAIRED	302	151
2018/casanova.inborn_errors_of_immunity	SRP130621	NA	2018-02-28	SRR6488847	fibroblast	inborn mutation (DBR1)	NA	FALSE	FALSE	biallelic mutations	NextSeq 500	PAIRED	302	151
2018/casanova.inborn_errors_of_immunity	SRP130621	NA	2018-02-28	SRR6488848	fibroblast	inborn mutation (DBR1)	poly(I:C) stimulated	FALSE	FALSE	biallelic mutations	NextSeq 500	PAIRED	302	151
2018/casanova.inborn_errors_of_immunity	SRP130621	NA	2018-02-28	SRR6488849	fibroblast	inborn mutation (DBR1)	IFN-alpha stimulated	FALSE	FALSE	biallelic mutations	NextSeq 500	PAIRED	302	151
2018/casanova.inborn_errors_of_immunity	SRP130621	NA	2018-02-28	SRR6488850	fibroblast	inborn mutation (DBR1)	HSV1 infected for 8hrs	FALSE	FALSE	biallelic mutations	NextSeq 500	PAIRED	302	151
2018/casanova.inborn_errors_of_immunity	SRP130621	NA	2018-02-28	SRR6488851	fibroblast	healthy	NA	FALSE	FALSE	NA	NextSeq 500	PAIRED	302	151
2018/casanova.inborn_errors_of_immunity	SRP130621	NA	2018-02-28	SRR6488852	fibroblast	healthy	HSV1 infected for 24hrs	FALSE	FALSE	NA	NextSeq 500	PAIRED	302	151
2018/casanova.inborn_errors_of_immunity	SRP130621	NA	2018-02-28	SRR6488853	fibroblast	healthy	IFN-alpha stimulated	FALSE	FALSE	NA	NextSeq 500	PAIRED	302	151
2018/casanova.inborn_errors_of_immunity	SRP130621	NA	2018-02-28	SRR6488854	fibroblast	healthy	poly(I:C) stimulated	FALSE	FALSE	NA	NextSeq 500	PAIRED	302	151
2018/casanova.inborn_errors_of_immunity	SRP130621	NA	2018-02-28	SRR6488855	fibroblast	healthy	HSV1 infected for 24hrs	FALSE	FALSE	NA	NextSeq 500	PAIRED	302	151
2018/casanova.inborn_errors_of_immunity	SRP130621	NA	2018-02-28	SRR6488856	fibroblast	healthy	HSV1 infected for 8hrs	FALSE	FALSE	NA	NextSeq 500	PAIRED	302	151
2018/casanova.inborn_errors_of_immunity	SRP130621	NA	2018-02-28	SRR6488857	fibroblast	healthy	poly(I:C) stimulated	FALSE	FALSE	NA	NextSeq 500	PAIRED	302	151
2018/casanova.inborn_errors_of_immunity	SRP130621	NA	2018-02-28	SRR6488858	fibroblast	healthy	NA	FALSE	FALSE	NA	NextSeq 500	PAIRED	302	151
2018/casanova.inborn_errors_of_immunity	SRP130621	NA	2018-02-28	SRR6488859	fibroblast	healthy	HSV1 infected for 8hrs	FALSE	FALSE	NA	NextSeq 500	PAIRED	302	151
2018/casanova.inborn_errors_of_immunity	SRP130621	NA	2018-02-28	SRR6488860	fibroblast	healthy	IFN-alpha stimulated	FALSE	FALSE	NA	NextSeq 500	PAIRED	302	151
2018/casanova.inborn_errors_of_immunity	SRP130621	NA	2018-02-28	SRR6488861	fibroblast	inborn mutation (STAT1)	HSV1 infected for 24hrs	FALSE	FALSE	NA	NextSeq 500	PAIRED	302	151
2018/casanova.inborn_errors_of_immunity	SRP130621	NA	2018-02-28	SRR6488862	fibroblast	inborn mutation (STAT1)	HSV1 infected for 8hrs	FALSE	FALSE	NA	NextSeq 500	PAIRED	302	151
2018/casanova.inborn_errors_of_immunity	SRP130621	NA	2018-02-28	SRR6488863	fibroblast	inborn mutation (STAT1)	IFN-alpha stimulated	FALSE	FALSE	NA	NextSeq 500	PAIRED	302	151
2018/casanova.inborn_errors_of_immunity	SRP130621	NA	2018-02-28	SRR6488864	fibroblast	inborn mutation (STAT1)	poly(I:C) stimulated	FALSE	FALSE	NA	NextSeq 500	PAIRED	302	151
2018/casanova.inborn_errors_of_immunity	SRP130621	NA	2018-02-28	SRR6488865	fibroblast	healthy	HSV1 infected for 8hrs	FALSE	FALSE	NA	NextSeq 500	PAIRED	302	151
2018/casanova.inborn_errors_of_immunity	SRP130621	NA	2018-02-28	SRR6488866	fibroblast	healthy	HSV1 infected for 24hrs	FALSE	FALSE	NA	NextSeq 500	PAIRED	302	151
2018/casanova.inborn_errors_of_immunity	SRP130621	NA	2018-02-28	SRR6488867	fibroblast	healthy	poly(I:C) stimulated	FALSE	FALSE	NA	NextSeq 500	PAIRED	302	151
2018/casanova.inborn_errors_of_immunity	SRP130621	NA	2018-02-28	SRR6488868	fibroblast	healthy	IFN-alpha stimulated	FALSE	FALSE	NA	NextSeq 500	PAIRED	302	151
2018/casanova.inborn_errors_of_immunity	SRP130621	NA	2018-02-28	SRR6488869	fibroblast	inborn mutation (TLR3)	NA	FALSE	FALSE	NA	NextSeq 500	PAIRED	302	151
2018/casanova.inborn_errors_of_immunity	SRP130621	NA	2018-02-28	SRR6488870	fibroblast	inborn mutation (TLR3)	IFN-alpha stimulated	FALSE	FALSE	NA	NextSeq 500	PAIRED	302	151
2018/casanova.inborn_errors_of_immunity	SRP130621	NA	2018-02-28	SRR6488871	fibroblast	inborn mutation (TLR3)	HSV1 infected for 8hrs	FALSE	FALSE	NA	NextSeq 500	PAIRED	302	151
2018/casanova.inborn_errors_of_immunity	SRP130621	NA	2018-02-28	SRR6488872	fibroblast	inborn mutation (STAT1)	NA	FALSE	FALSE	NA	NextSeq 500	PAIRED	302	151
2018/casanova.inborn_errors_of_immunity	SRP130621	NA	2018-02-28	SRR6488873	fibroblast	inborn mutation (DBR1)	HSV1 infected for 24hrs	FALSE	FALSE	biallelic mutations	NextSeq 500	PAIRED	302	151
2018/casanova.inborn_errors_of_immunity	SRP130621	NA	2018-02-28	SRR6488874	fibroblast	healthy	NA	FALSE	FALSE	NA	NextSeq 500	PAIRED	302	151
2018/casanova.inborn_errors_of_immunity	SRP130621	NA	2018-02-28	SRR6488875	fibroblast	inborn mutation (DBR1)	NA	FALSE	FALSE	biallelic mutations	NextSeq 500	PAIRED	302	151
2018/casanova.inborn_errors_of_immunity	SRP130621	NA	2018-02-28	SRR6488876	fibroblast	inborn mutation (DBR1)	poly(I:C) stimulated	FALSE	FALSE	biallelic mutations	NextSeq 500	PAIRED	302	151
2018/casanova.inborn_errors_of_immunity	SRP130621	NA	2018-02-28	SRR6488877	fibroblast	inborn mutation (DBR1)	IFN-alpha stimulated	FALSE	FALSE	biallelic mutations	NextSeq 500	PAIRED	302	151
2018/casanova.inborn_errors_of_immunity	SRP130621	NA	2018-02-28	SRR6488878	fibroblast	inborn mutation (DBR1)	HSV1 infected for 8hrs	FALSE	FALSE	biallelic mutations	NextSeq 500	PAIRED	302	151
2018/casanova.inborn_errors_of_immunity	SRP130621	NA	2018-02-28	SRR6488879	fibroblast	inborn mutation (DBR1)	poly(I:C) stimulated	FALSE	FALSE	biallelic mutations	NextSeq 500	PAIRED	302	151
2018/casanova.inborn_errors_of_immunity	SRP130621	NA	2018-02-28	SRR6488880	fibroblast	inborn mutation (DBR1)	IFN-alpha stimulated	FALSE	FALSE	biallelic mutations	NextSeq 500	PAIRED	302	151
2018/casanova.inborn_errors_of_immunity	SRP130621	NA	2018-02-28	SRR6488881	fibroblast	inborn mutation (DBR1)	HSV1 infected for 8hrs	FALSE	FALSE	biallelic mutations	NextSeq 500	PAIRED	302	151
2018/casanova.inborn_errors_of_immunity	SRP130621	NA	2018-02-28	SRR6488882	fibroblast	inborn mutation (DBR1)	HSV1 infected for 24hrs	FALSE	FALSE	biallelic mutations	NextSeq 500	PAIRED	302	151
