## Supplemental Table 2 for "Recursive splicing discovery using lariats in total RNA sequencing"

### Sheet: intronicRS_site_details
Motif type	Chromosome	RS site	Strand	# supporting datasets	# unique bps	Any bp is A	At least 1 unique bp	Upstream support for RS site by mapped lariat(s)	Downstream support for RS site by mapped lariat(s)	Supporting junction type(s)	Gene name	ENSEMBL ID	Parent intron coordinates	Parent intron length	Recursive intron length	Assigned weight (accounts for 3' ss and parent intron uncertainty)
recursive	1	17742649	-	1	1	TRUE	TRUE	TRUE	FALSE	5pRS	RCC2	ENSG00000179051	1:17740214:17742975:-	2762	326	1
recursive	1	27270095	+	2	2	TRUE	TRUE	FALSE	TRUE	RS3p	NUDC	ENSG00000090273	1:27269557:27271880:+	2324	1786	1
recursive	1	34102627	-	1	1	TRUE	TRUE	FALSE	TRUE	RS3p	CSMD2	ENSG00000121904	1:34102155:34112247:-	10093	473	1
recursive	1	39934728	+	1	1	FALSE	TRUE	FALSE	TRUE	RSRS	MACF1	ENSG00000127603	1:39934405:39945469:+	11065	160	1
recursive	1	39934888	+	1	1	FALSE	TRUE	TRUE	FALSE	RSRS	MACF1	ENSG00000127603	1:39934405:39945469:+	11065	160	1
recursive	1	59129121	-	1	1	TRUE	TRUE	FALSE	TRUE	RS3p	MYSM1	ENSG00000162601	1:59127184:59131170:-	3987	1938	1
recursive	1	93651603	+	1	1	FALSE	TRUE	FALSE	TRUE	RSRS	CCDC18	ENSG00000122483	1:93649704:93651901:+	2198	94	1
recursive	1	93651697	+	1	1	FALSE	TRUE	TRUE	FALSE	RSRS	CCDC18	ENSG00000122483	1:93649704:93651901:+	2198	94	1
recursive	1	204092454	+	1	1	TRUE	TRUE	FALSE	TRUE	RS3p	SOX13	ENSG00000143842	1:204092337:204092788:+	452	335	1
recursive	2	10300941	+	1	1	TRUE	TRUE	FALSE	TRUE	RSRS	C2orf48	ENSG00000163009	2:10282503:10350436:+	67934	3545	1
recursive	2	10304486	+	1	1	TRUE	TRUE	TRUE	FALSE	RSRS	C2orf48	ENSG00000163009	2:10282503:10350436:+	67934	3545	1
recursive	2	70035322	+	1	1	TRUE	TRUE	FALSE	TRUE	RS3p	ANXA4	ENSG00000196975	2:70035129:70037725:+	2597	2404	1
recursive	2	131815237	-	1	1	TRUE	TRUE	FALSE	TRUE	RS3p	FAM168B	ENSG00000152102	2:131813269:131829427:-	16159	1969	1
recursive	2	240948234	-	1	1	TRUE	TRUE	FALSE	TRUE	RS3p	NDUFA10	ENSG00000130414	2:240946788:240951033:-	4246	1447	1
recursive	2	242276560	+	1	2	TRUE	TRUE	FALSE	TRUE	RS3p	SEPT2	ENSG00000168385	2:242275514:242276796:+	1283	237	1
recursive	3	52157301	-	1	1	TRUE	TRUE	FALSE	TRUE	RS3p	POC1A	ENSG00000164087	3:52156494:52159128:-	2635	808	1
recursive	3	108284925	-	1	1	TRUE	TRUE	TRUE	FALSE	5pRS	KIAA1524	ENSG00000163507	3:108284302:108285343:-	1042	418	1
recursive	3	121390069	-	1	1	TRUE	TRUE	TRUE	FALSE	5pRS	GOLGB1	ENSG00000173230	3:121388203:121395739:-	7537	5670	1
recursive	3	176750128	-	1	1	TRUE	TRUE	TRUE	FALSE	RSRS	TBL1XR1	ENSG00000177565	3:176744263:176750758:-	6496	211	1
recursive	3	176750339	-	1	1	TRUE	TRUE	FALSE	TRUE	RSRS	TBL1XR1	ENSG00000177565	3:176744263:176750758:-	6496	211	1
recursive	4	5619572	-	1	1	FALSE	TRUE	TRUE	FALSE	5pRS	EVC2	ENSG00000173040	4:5617272:5620204:-	2933	632	1
recursive	4	17599412	+	1	1	TRUE	TRUE	TRUE	FALSE	5pRS	LAP3	ENSG00000002549	4:17598758:17600078:+	1321	654	1
recursive	4	42061981	+	1	1	TRUE	TRUE	TRUE	FALSE	5pRS	SLC30A9	ENSG00000014824	4:42051497:42062207:+	10711	10484	1
recursive	4	78085774	+	1	1	TRUE	TRUE	FALSE	TRUE	RS3p	CCNG2	ENSG00000138764	4:78085633:78086953:+	1321	1180	1
recursive	4	177241629	+	1	1	TRUE	TRUE	FALSE	TRUE	RS3p	SPCS3	ENSG00000129128	4:177241371:177243320:+	1950	1692	1
recursive	4	178253779	+	1	1	TRUE	TRUE	FALSE	TRUE	RS3p	NEIL3	ENSG00000109674	4:178243735:178256841:+	13107	3063	1
recursive	5	9107463	-	1	1	TRUE	TRUE	TRUE	FALSE	5pRS	SEMA5A	ENSG00000112902	5:9066759:9108251:-	41493	788	1
recursive	5	151066204	-	2	1	TRUE	TRUE	TRUE	FALSE	5pRS	SPARC	ENSG00000113140	5:151055763:151066425:-	10663	221	1
recursive	6	2956738	-	1	1	TRUE	TRUE	FALSE	TRUE	RS3p	SERPINB6	ENSG00000124570	6:2955905:2959401:-	3497	834	1
recursive	6	35436374	+	2	1	TRUE	TRUE	FALSE	TRUE	RS3p	RPL10A	ENSG00000198755	6:35436217:35436575:+	359	202	1
recursive	6	44273786	-	1	1	FALSE	TRUE	TRUE	FALSE	5pRS	AARS2	ENSG00000124608	6:44273524:44274016:-	493	230	1
recursive	6	88244452	-	1	1	TRUE	TRUE	FALSE	TRUE	RS3p	RARS2	ENSG00000146282	6:88240661:88251635:-	10975	3792	1
recursive	6	109768780	-	1	1	TRUE	TRUE	FALSE	TRUE	RS3p	MICAL1	ENSG00000135596	6:109768644:109768883:-	240	137	1
recursive	6	128840415	-	1	1	TRUE	TRUE	TRUE	FALSE	5pRS	PTPRK	ENSG00000152894	6:128718834:128841403:-	122570	988	1
recursive	6	130403228	+	1	1	TRUE	TRUE	TRUE	FALSE	5pRS	L3MBTL3	ENSG00000198945	6:130399780:130404764:+	4985	3448	1
recursive	6	158341640	+	1	1	TRUE	TRUE	FALSE	TRUE	RS3p	SNX9	ENSG00000130340	6:158331058:158342562:+	11505	923	1
recursive	7	80424273	-	2	1	TRUE	TRUE	TRUE	FALSE	5pRS	SEMA3C	ENSG00000075223	7:80418845:80427407:-	8563	3134	1
recursive	7	99147006	-	1	1	TRUE	TRUE	FALSE	TRUE	RS3p	FAM200A	ENSG00000221909	7:99146130:99149476:-	3347	877	1
recursive	7	129362983	+	1	1	TRUE	TRUE	TRUE	FALSE	5pRS	NRF1	ENSG00000106459	7:129357217:129367080:+	9864	5766	1
recursive	7	149553451	+	1	1	TRUE	TRUE	FALSE	TRUE	RS3p	ZNF862	ENSG00000106479	7:149547428:149556510:+	9083	3060	1
recursive	7	151892631	-	1	1	TRUE	TRUE	TRUE	FALSE	5pRS	MLL3	ENSG00000055609	7:151891654:151892991:-	1338	360	1
recursive	8	31023683	+	1	1	FALSE	TRUE	FALSE	TRUE	RS3p	WRN	ENSG00000165392	8:31015047:31024537:+	9491	855	1
recursive	8	71038840	-	1	1	TRUE	TRUE	FALSE	TRUE	RS3p	NCOA2	ENSG00000140396	8:71037101:71039047:-	1947	1740	1
recursive	8	94797961	+	1	1	TRUE	TRUE	FALSE	TRUE	RS3p	TMEM67	ENSG00000164953	8:94797607:94798450:+	844	490	1
recursive	8	102704799	-	1	1	TRUE	TRUE	TRUE	FALSE	5pRS	NCALD	ENSG00000104490	8:102701635:102705018:-	3384	219	1
recursive	8	120807169	-	1	1	TRUE	TRUE	TRUE	FALSE	5pRS	TAF2	ENSG00000064313	8:120805692:120807771:-	2080	602	1
recursive	9	135201317	-	1	1	TRUE	TRUE	TRUE	FALSE	5pRS	SETX	ENSG00000107290	9:135187244:135201710:-	14467	393	1
recursive	9	140322373	+	1	1	TRUE	TRUE	TRUE	FALSE	5pRS	NOXA1	ENSG00000188747	9:140320783:140322484:+	1702	1590	1
recursive	9	140507026	+	1	1	TRUE	TRUE	FALSE	TRUE	RS3p	ARRDC1	ENSG00000197070	9:140500288:140507347:+	7060	322	1
recursive	10	105203536	+	1	1	FALSE	TRUE	FALSE	TRUE	RS3p	PDCD11	ENSG00000148843	10:105203091:105203671:+	581	136	1
recursive	10	112258823	+	1	1	TRUE	TRUE	TRUE	FALSE	5pRS	DUSP5	ENSG00000138166	10:112258259:112262478:+	4220	564	1
recursive	11	11988203	-	3	4	TRUE	TRUE	TRUE	FALSE	5pRS	DKK3	ENSG00000050165	11:11987513:11988500:-	988	297	1
recursive	11	77908127	+	1	1	FALSE	TRUE	TRUE	FALSE	5pRS	USP35	ENSG00000118369	11:77907965:77908981:+	1017	162	1
recursive	11	95985873	-	1	1	FALSE	TRUE	TRUE	FALSE	RSRS	MAML2	ENSG00000184384	11:95826682:96074546:-	247865	137	1
recursive	11	95986010	-	1	1	FALSE	TRUE	FALSE	TRUE	RSRS	MAML2	ENSG00000184384	11:95826682:96074546:-	247865	137	1
recursive	11	122648939	+	1	1	TRUE	TRUE	TRUE	FALSE	5pRS	UBASH3B	ENSG00000154127	11:122647919:122650204:+	2286	1020	1
recursive	12	110779863	+	1	1	TRUE	TRUE	FALSE	TRUE	RS3p	ATP2A2	ENSG00000174437	12:110778800:110780032:+	1233	170	1
recursive	12	116668337	-	1	1	TRUE	TRUE	TRUE	FALSE	5pRS	MED13L	ENSG00000123066	12:116549318:116675272:-	125955	6935	1
recursive	12	122249005	+	1	1	TRUE	TRUE	FALSE	TRUE	RS3p	SETD1B	ENSG00000139718	12:122248742:122252011:+	3270	3007	1
recursive	12	125299336	-	1	1	TRUE	TRUE	FALSE	TRUE	RS3p	SCARB1	ENSG00000073060	12:125298952:125299518:-	567	385	1
recursive	12	133085752	+	1	1	TRUE	TRUE	TRUE	FALSE	5pRS	FBRSL1	ENSG00000112787	12:133084937:133102319:+	17383	815	1
recursive	12	133220302	-	1	1	TRUE	TRUE	TRUE	FALSE	5pRS	POLE	ENSG00000177084	12:133220147:133220422:-	276	120	1
recursive	13	100954750	+	1	1	TRUE	TRUE	TRUE	FALSE	5pRS	PCCA	ENSG00000175198	13:100953858:100955177:+	1320	892	1
recursive	13	103283630	+	1	1	TRUE	TRUE	TRUE	FALSE	5pRS	TPP2	ENSG00000134900	13:103282546:103286299:+	3754	1084	1
recursive	13	113908420	+	1	1	TRUE	TRUE	FALSE	TRUE	RS3p	CUL4A	ENSG00000139842	13:113907510:113909006:+	1497	587	1
recursive	14	31145188	+	1	1	TRUE	TRUE	TRUE	FALSE	5pRS	SCFD1	ENSG00000092108	14:31144272:31163978:+	19707	916	1
recursive	14	63750989	+	1	1	TRUE	TRUE	TRUE	FALSE	5pRS	RHOJ	ENSG00000126785	14:63749935:63757595:+	7661	1054	1
recursive	14	70381996	+	1	1	TRUE	TRUE	FALSE	TRUE	RSRS	SMOC1	ENSG00000198732	14:70346495:70418854:+	72360	113	1
recursive	14	70382109	+	1	1	TRUE	TRUE	TRUE	FALSE	RSRS	SMOC1	ENSG00000198732	14:70346495:70418854:+	72360	113	1
recursive	15	42457007	-	1	1	TRUE	TRUE	FALSE	TRUE	RS3p	VPS39	ENSG00000166887	15:42456685:42457193:-	509	323	1
recursive	16	553264	+	1	1	TRUE	TRUE	TRUE	FALSE	5pRS	RAB11FIP3	ENSG00000090565	16:553098:555523:+	2426	166	1
recursive	16	2496706	+	1	1	TRUE	TRUE	TRUE	FALSE	5pRS	CCNF	ENSG00000162063	16:2495624:2498855:+	3232	1082	1
recursive	16	11973290	-	1	1	FALSE	TRUE	FALSE	TRUE	RS3p	GSPT1	ENSG00000103342	16:11971438:11976871:-	5434	1853	1
recursive	16	56862536	+	1	1	TRUE	TRUE	FALSE	TRUE	RS3p	NUP93	ENSG00000102900	16:56857759:56862888:+	5130	353	1
recursive	16	71956255	+	1	1	TRUE	TRUE	TRUE	FALSE	5pRS	IST1	ENSG00000182149	16:71955357:71956376:+	1020	898	1
recursive	16	74955693	-	1	1	TRUE	TRUE	FALSE	TRUE	RS3p	WDR59	ENSG00000103091	16:74951907:74955844:-	3938	3787	1
recursive	16	81735565	+	1	1	TRUE	TRUE	FALSE	TRUE	RS3p	CMIP	ENSG00000153815	16:81735406:81736226:+	821	662	1
recursive	16	88877754	-	1	1	TRUE	TRUE	TRUE	FALSE	5pRS	APRT	ENSG00000198931	16:88876965:88877957:-	993	203	1
recursive	16	89590171	+	1	1	FALSE	TRUE	FALSE	TRUE	RS3p	SPG7	ENSG00000197912	16:89579446:89590413:+	10968	243	1
recursive	17	706335	-	1	1	TRUE	TRUE	TRUE	FALSE	5pRS	NXN	ENSG00000167693	17:704372:706921:-	2550	586	1
recursive	17	1794546	+	1	1	TRUE	TRUE	TRUE	FALSE	5pRS	RPA1	ENSG00000132383	17:1792146:1795126:+	2981	2400	1
recursive	17	17705604	+	2	1	TRUE	TRUE	FALSE	TRUE	RS3p	RAI1	ENSG00000108557	17:17701828:17707069:+	5242	1466	1
recursive	17	73747466	+	1	1	FALSE	TRUE	TRUE	FALSE	5pRS	ITGB4	ENSG00000132470	17:73747193:73748254:+	1062	273	1
recursive	18	8625799	+	1	1	TRUE	TRUE	TRUE	FALSE	5pRS	RAB12	ENSG00000206418	18:8624997:8633186:+	8190	802	1
recursive	18	8787092	+	1	1	TRUE	TRUE	TRUE	FALSE	5pRS	SOGA2	ENSG00000168502	18:8786090:8792995:+	6906	1002	1
recursive	19	1117678	-	1	1	TRUE	TRUE	TRUE	FALSE	5pRS	SBNO2	ENSG00000064932	19:1117499:1119009:-	1511	1331	1
recursive	19	6219674	-	1	1	TRUE	TRUE	FALSE	TRUE	RS3p	MLLT1	ENSG00000130382	19:6218053:6222131:-	4079	1622	1
recursive	19	38519060	+	1	1	TRUE	TRUE	FALSE	TRUE	RS3p	SIPA1L3	ENSG00000105738	19:38397999:38519728:+	121730	669	1
recursive	19	48628866	-	1	1	TRUE	TRUE	FALSE	TRUE	RS3p	LIG1	ENSG00000105486	19:48626576:48630533:-	3958	2291	1
recursive	20	33336606	-	1	1	TRUE	TRUE	TRUE	FALSE	5pRS	NCOA6	ENSG00000198646	20:33334733:33337205:-	2473	599	1
recursive	20	34527730	+	1	1	FALSE	TRUE	TRUE	FALSE	5pRS	PHF20	ENSG00000025293	20:34527031:34528785:+	1755	699	1
recursive	20	49196906	+	1	1	TRUE	TRUE	TRUE	FALSE	5pRS	PTPN1	ENSG00000196396	20:49196464:49197801:+	1338	442	1
recursive	20	62558158	+	2	2	TRUE	TRUE	FALSE	TRUE	RS3p	DNAJC5	ENSG00000101152	20:62526677:62559687:+	33011	1530	1
recursive	21	38081870	+	1	1	FALSE	TRUE	TRUE	FALSE	5pRS	SIM2	ENSG00000159263	21:38081551:38084832:+	3282	319	1
recursive	21	46601432	+	1	1	TRUE	TRUE	FALSE	TRUE	RS3p	ADARB1	ENSG00000197381	21:46600360:46602499:+	2140	1068	1
recursive	22	19899652	-	1	1	TRUE	TRUE	FALSE	TRUE	RS3p	TXNRD2	ENSG00000184470	22:19898971:19902736:-	3766	682	1
recursive	22	20072796	+	1	1	TRUE	TRUE	FALSE	TRUE	RS3p	DGCR8	ENSG00000128191	22:20067907:20073209:+	5303	414	1
recursive	22	36722068	-	2	1	TRUE	TRUE	FALSE	TRUE	RS3p	MYH9	ENSG00000100345	22:36718567:36722612:-	4046	3502	1
recursive	22	41225917	-	1	1	TRUE	TRUE	TRUE	FALSE	5pRS	ST13	ENSG00000100380	22:41225679:41226843:-	1165	926	1
recursive	22	42476540	+	1	1	TRUE	TRUE	FALSE	TRUE	RS3p	C22orf32	ENSG00000183172	22:42475959:42477928:+	1970	1389	1
random	2	201725036	-	1	1	FALSE	TRUE	FALSE	TRUE	RS3p	CLK1	ENSG00000013441	2:201724939:201725960:-	1022	98	1
random	4	110453491	+	1	1	FALSE	TRUE	FALSE	TRUE	RS3p	SEC24B	ENSG00000138802	4:110452679:110453794:+	1116	304	1
random	9	130470933	+	1	1	FALSE	TRUE	FALSE	TRUE	RSRS	C9orf117	ENSG00000160401	9:130469472:130471700:+	2229	155; 157; 164	1
random	9	130471088	+	1	1	FALSE	TRUE	TRUE	FALSE	RSRS	C9orf117	ENSG00000160401	9:130469472:130471700:+	2229	155	0.333333
random	9	130471090	+	1	1	FALSE	TRUE	TRUE	FALSE	RSRS	C9orf117	ENSG00000160401	9:130469472:130471700:+	2229	157	0.333333
random	9	130471097	+	1	1	FALSE	TRUE	TRUE	FALSE	RSRS	C9orf117	ENSG00000160401	9:130469472:130471700:+	2229	164	0.333333
random	15	73844022	+	1	1	FALSE	TRUE	TRUE	FALSE	5pRS	C15orf60	ENSG00000183324	15:73843492:73848642:+	5151	530	1

### Sheet: intronicRS_mapping_details
Motif type	Dataset	Chromosome	RS site	Strand	Coordinates of mapped 5'-bp pair from lariat	Matched 3ss Position	Mapped lariats (total)	Mapped lariats (unique w/ mismatch)	Unique 5'-bp sequence	Mapping confidence (out of 3)	Relative bp position	BP nucleotide	BP sequence context	5'ss region overlaps repetitive region	BP region overlaps repetitive region	Assigned weight (accounts for 3' ss and parent intron uncertainty)	Supported junction type	Upstream support for RS site provided by mapping	Downstream support for RS site provided by mapping
recursive	2012/encode-gingeras.subcellular_fractions	1	17742649	-	1:17742975:17742663:-	17742650	2	1	TRUE	3	-14	A	atcacAgac	FALSE	FALSE	1	5pRS	TRUE	FALSE
recursive	2012/encode-gingeras.subcellular_fractions	1	27270095	+	1:27270095:27271854:+	27271880	15	2	TRUE	3	-27	C	cacctCcca	FALSE	FALSE	1	RS3p	FALSE	TRUE
recursive	2012/encode-gingeras.subcellular_fractions	1	39934728	+	1:39934728:39934862:+	39934887	62	50	TRUE	3	-26	T	ctacaTgtg	FALSE	FALSE	1	RSRS	FALSE	TRUE
recursive	2012/encode-gingeras.subcellular_fractions	1	39934888	+	1:39934728:39934862:+	39934887	62	50	TRUE	3	-26	T	ctacaTgtg	FALSE	FALSE	1	RSRS	TRUE	FALSE
recursive	2012/encode-gingeras.subcellular_fractions	1	59129121	-	1:59129121:59127208:-	59127184	1	1	TRUE	3	-25	A	atgacAatg	FALSE	FALSE	1	RS3p	FALSE	TRUE
recursive	2012/encode-gingeras.subcellular_fractions	1	93651603	+	1:93651603:93651686:+	93651696	3	2	TRUE	3	-11	C	caccaCtgt	FALSE	FALSE	1	RSRS	FALSE	TRUE
recursive	2012/encode-gingeras.subcellular_fractions	1	93651697	+	1:93651603:93651686:+	93651696	3	2	TRUE	3	-11	C	caccaCtgt	FALSE	FALSE	1	RSRS	TRUE	FALSE
recursive	2012/encode-gingeras.subcellular_fractions	1	204092454	+	1:204092454:204092769:+	204092788	1	1	TRUE	3	-20	A	ggctgActt	FALSE	FALSE	1	RS3p	FALSE	TRUE
recursive	2012/encode-gingeras.subcellular_fractions	2	70035322	+	2:70035322:70037708:+	70037725	1	1	TRUE	3	-18	A	agctaAttt	FALSE	FALSE	1	RS3p	FALSE	TRUE
recursive	2012/encode-gingeras.subcellular_fractions	2	131815237	-	2:131815237:131813292:-	131813269	5	2	TRUE	3	-24	A	aactcAggc	FALSE	FALSE	1	RS3p	FALSE	TRUE
recursive	2012/encode-gingeras.subcellular_fractions	2	242276560	+	2:242276560:242276778:+	242276796	1	1	TRUE	3	-19	A	tgttaAtgt	FALSE	FALSE	1	RS3p	FALSE	TRUE
recursive	2012/encode-gingeras.subcellular_fractions	2	242276560	+	2:242276560:242276771:+	242276796	4	3	TRUE	3	-26	A	tgattAttg	FALSE	FALSE	1	RS3p	FALSE	TRUE
recursive	2012/encode-gingeras.subcellular_fractions	3	121390069	-	3:121395739:121390098:-	121390070	1	1	TRUE	3	-29	A	gtctaAatt	FALSE	FALSE	1	5pRS	TRUE	FALSE
recursive	2012/encode-gingeras.subcellular_fractions	4	5619572	-	4:5620204:5619601:-	5619573	1	1	TRUE	3	-29	T	cccttTcct	FALSE	FALSE	1	5pRS	TRUE	FALSE
recursive	2012/encode-gingeras.subcellular_fractions	4	42061981	+	4:42051497:42061947:+	42061980	3	2	TRUE	3	-34	A	catttAttt	FALSE	FALSE	1	5pRS	TRUE	FALSE
recursive	2012/encode-gingeras.subcellular_fractions	4	78085774	+	4:78085774:78086923:+	78086953	1	1	TRUE	3	-31	A	atggtAtcc	FALSE	FALSE	1	RS3p	FALSE	TRUE
recursive	2012/encode-gingeras.subcellular_fractions	4	177241629	+	4:177241629:177243299:+	177243320	1	1	TRUE	3	-22	A	tggtaAaac	FALSE	FALSE	1	RS3p	FALSE	TRUE
recursive	2012/encode-gingeras.subcellular_fractions	4	178253779	+	4:178253779:178256818:+	178256841	2	1	TRUE	3	-24	A	cactcAaaa	FALSE	FALSE	1	RS3p	FALSE	TRUE
recursive	2012/encode-gingeras.subcellular_fractions	6	44273786	-	6:44274016:44273808:-	44273787	2	1	TRUE	3	-22	G	agctaGccc	FALSE	FALSE	1	5pRS	TRUE	FALSE
recursive	2012/encode-gingeras.subcellular_fractions	6	88244452	-	6:88244452:88240685:-	88240661	1	1	TRUE	3	-25	A	acttcAttt	FALSE	FALSE	1	RS3p	FALSE	TRUE
recursive	2012/encode-gingeras.subcellular_fractions	6	130403228	+	6:130399780:130403195:+	130403227	1	1	TRUE	3	-33	A	catagAcat	FALSE	FALSE	1	5pRS	TRUE	FALSE
recursive	2012/encode-gingeras.subcellular_fractions	6	158341640	+	6:158341640:158342526:+	158342562	1	1	TRUE	3	-37	A	tttagAcaa	FALSE	FALSE	1	RS3p	FALSE	TRUE
recursive	2012/encode-gingeras.subcellular_fractions	7	99147006	-	7:99147006:99146157:-	99146130	1	1	TRUE	3	-28	A	ttaatActg	FALSE	FALSE	1	RS3p	FALSE	TRUE
recursive	2012/encode-gingeras.subcellular_fractions	7	129362983	+	7:129357217:129362950:+	129362982	4	1	TRUE	3	-33	A	tatttAtgt	FALSE	FALSE	1	5pRS	TRUE	FALSE
recursive	2012/encode-gingeras.subcellular_fractions	7	149553451	+	7:149553451:149556480:+	149556510	2	2	TRUE	3	-31	A	cagtgAcat	FALSE	FALSE	1	RS3p	FALSE	TRUE
recursive	2012/encode-gingeras.subcellular_fractions	7	151892631	-	7:151892991:151892683:-	151892632	2	1	TRUE	3	-52	A	taatcAtcc	FALSE	FALSE	1	5pRS	TRUE	FALSE
recursive	2012/encode-gingeras.subcellular_fractions	8	31023683	+	8:31023683:31024511:+	31024537	1	1	TRUE	3	-27	G	attttGaaa	FALSE	FALSE	1	RS3p	FALSE	TRUE
recursive	2012/encode-gingeras.subcellular_fractions	8	71038840	-	8:71038840:71037141:-	71037101	2	1	TRUE	3	-41	A	aactaAcag	FALSE	FALSE	1	RS3p	FALSE	TRUE
recursive	2012/encode-gingeras.subcellular_fractions	9	140322373	+	9:140320783:140322345:+	140322372	2	1	TRUE	3	-28	A	tgcagAcct	FALSE	FALSE	1	5pRS	TRUE	FALSE
recursive	2012/encode-gingeras.subcellular_fractions	10	112258823	+	10:112258259:112258780:+	112258822	3	1	TRUE	3	-43	A	attttAttg	FALSE	FALSE	1	5pRS	TRUE	FALSE
recursive	2012/encode-gingeras.subcellular_fractions	11	11988203	-	11:11988500:11988223:-	11988204	40	4	TRUE	3	-20	C	cctccCacc	FALSE	FALSE	1	5pRS	TRUE	FALSE
recursive	2012/encode-gingeras.subcellular_fractions	11	95985873	-	11:95986010:95985891:-	95985874	2	2	TRUE	3	-18	T	tcatcTaac	FALSE	FALSE	1	RSRS	TRUE	FALSE
recursive	2012/encode-gingeras.subcellular_fractions	11	95986010	-	11:95986010:95985891:-	95985874	2	2	TRUE	3	-18	T	tcatcTaac	FALSE	FALSE	1	RSRS	FALSE	TRUE
recursive	2012/encode-gingeras.subcellular_fractions	11	122648939	+	11:122647919:122648884:+	122648938	2	1	TRUE	3	-55	A	ttataAaaa	FALSE	FALSE	1	5pRS	TRUE	FALSE
recursive	2012/encode-gingeras.subcellular_fractions	12	110779863	+	12:110779863:110780013:+	110780032	1	1	TRUE	3	-20	A	acccaAcca	FALSE	FALSE	1	RS3p	FALSE	TRUE
recursive	2012/encode-gingeras.subcellular_fractions	13	100954750	+	13:100953858:100954726:+	100954749	1	1	TRUE	3	-24	A	ctagtAgcg	FALSE	FALSE	1	5pRS	TRUE	FALSE
recursive	2012/encode-gingeras.subcellular_fractions	13	103283630	+	13:103282546:103283604:+	103283629	1	1	TRUE	3	-26	A	gagttAcag	FALSE	FALSE	1	5pRS	TRUE	FALSE
recursive	2012/encode-gingeras.subcellular_fractions	14	31145188	+	14:31144272:31145145:+	31145187	2	1	TRUE	3	-43	A	acctaAttt	FALSE	FALSE	1	5pRS	TRUE	FALSE
recursive	2012/encode-gingeras.subcellular_fractions	14	63750989	+	14:63749935:63750964:+	63750988	3	1	TRUE	3	-25	A	aatgaAtta	FALSE	FALSE	1	5pRS	TRUE	FALSE
recursive	2012/encode-gingeras.subcellular_fractions	14	70381996	+	14:70381996:70382058:+	70382108	1	1	TRUE	3	-51	A	tgtggAtga	FALSE	FALSE	1	RSRS	FALSE	TRUE
recursive	2012/encode-gingeras.subcellular_fractions	14	70382109	+	14:70381996:70382058:+	70382108	1	1	TRUE	3	-51	A	tgtggAtga	FALSE	FALSE	1	RSRS	TRUE	FALSE
recursive	2012/encode-gingeras.subcellular_fractions	15	42457007	-	15:42457007:42456709:-	42456685	1	1	TRUE	3	-25	A	ctttcAttt	FALSE	FALSE	1	RS3p	FALSE	TRUE
recursive	2012/encode-gingeras.subcellular_fractions	16	2496706	+	16:2495624:2496681:+	2496705	26	7	TRUE	3	-25	A	gctacAgag	FALSE	FALSE	1	5pRS	TRUE	FALSE
recursive	2012/encode-gingeras.subcellular_fractions	16	11973290	-	16:11973290:11971461:-	11971438	1	1	TRUE	3	-24	C	aaaacCtcc	FALSE	FALSE	1	RS3p	FALSE	TRUE
recursive	2012/encode-gingeras.subcellular_fractions	16	56862536	+	16:56862536:56862854:+	56862888	1	1	TRUE	3	-35	A	ttttcAgtc	FALSE	FALSE	1	RS3p	FALSE	TRUE
recursive	2012/encode-gingeras.subcellular_fractions	16	89590171	+	16:89590171:89590376:+	89590413	1	1	TRUE	3	-38	T	gctcaTgtg	FALSE	FALSE	1	RS3p	FALSE	TRUE
recursive	2012/encode-gingeras.subcellular_fractions	17	1794546	+	17:1792146:1794525:+	1794545	1	1	TRUE	3	-21	A	atttgAttg	FALSE	FALSE	1	5pRS	TRUE	FALSE
recursive	2012/encode-gingeras.subcellular_fractions	17	17705604	+	17:17705604:17707044:+	17707069	5	1	TRUE	3	-26	A	gactcAcct	FALSE	FALSE	1	RS3p	FALSE	TRUE
recursive	2012/encode-gingeras.subcellular_fractions	17	73747466	+	17:73747193:73747426:+	73747465	15	8	TRUE	3	-40	G	atgtgGagt	FALSE	FALSE	1	5pRS	TRUE	FALSE
recursive	2012/encode-gingeras.subcellular_fractions	19	1117678	-	19:1119009:1117702:-	1117679	1	1	TRUE	3	-24	A	tccccAcca	FALSE	FALSE	1	5pRS	TRUE	FALSE
recursive	2012/encode-gingeras.subcellular_fractions	19	48628866	-	19:48628866:48626603:-	48626576	1	1	TRUE	3	-28	A	gtctcAtct	FALSE	FALSE	1	RS3p	FALSE	TRUE
recursive	2012/encode-gingeras.subcellular_fractions	20	49196906	+	20:49196464:49196879:+	49196905	4	1	TRUE	3	-27	A	tcttgAtta	FALSE	FALSE	1	5pRS	TRUE	FALSE
recursive	2012/encode-gingeras.subcellular_fractions	20	62558158	+	20:62558158:62559661:+	62559687	1	1	TRUE	3	-27	A	ttgtgAtac	FALSE	FALSE	1	RS3p	FALSE	TRUE
recursive	2012/encode-gingeras.subcellular_fractions	21	38081870	+	21:38081551:38081847:+	38081869	5	1	TRUE	3	-23	T	tgcttTcca	FALSE	FALSE	1	5pRS	TRUE	FALSE
recursive	2013/sharpless.circular_RNAs	1	27270095	+	1:27270095:27271857:+	27271880	1	1	TRUE	3	-24	A	ctcccAccc	FALSE	FALSE	1	RS3p	FALSE	TRUE
recursive	2013/sharpless.circular_RNAs	2	10300941	+	2:10300941:10304464:+	10304485	1	1	TRUE	3	-22	A	atatcAtct	FALSE	FALSE	1	RSRS	FALSE	TRUE
recursive	2013/sharpless.circular_RNAs	2	10304486	+	2:10300941:10304464:+	10304485	1	1	TRUE	3	-22	A	atatcAtct	FALSE	FALSE	1	RSRS	TRUE	FALSE
recursive	2013/sharpless.circular_RNAs	3	52157301	-	3:52157301:52156520:-	52156494	2	2	TRUE	3	-27	A	tcctgActt	FALSE	FALSE	1	RS3p	FALSE	TRUE
recursive	2013/sharpless.circular_RNAs	3	176750128	-	3:176750339:176750159:-	176750129	1	1	TRUE	3	-31	A	ataatAagt	FALSE	FALSE	1	RSRS	TRUE	FALSE
recursive	2013/sharpless.circular_RNAs	3	176750339	-	3:176750339:176750159:-	176750129	1	1	TRUE	3	-31	A	ataatAagt	FALSE	FALSE	1	RSRS	FALSE	TRUE
recursive	2013/sharpless.circular_RNAs	5	9107463	-	5:9108251:9107492:-	9107464	1	1	TRUE	3	-29	A	aatgcAtgt	FALSE	FALSE	1	5pRS	TRUE	FALSE
recursive	2013/sharpless.circular_RNAs	5	151066204	-	5:151066425:151066231:-	151066205	1	1	TRUE	3	-27	A	gactcActg	FALSE	FALSE	1	5pRS	TRUE	FALSE
recursive	2013/sharpless.circular_RNAs	6	35436374	+	6:35436374:35436550:+	35436575	1	1	TRUE	3	-26	A	ccctgAgcg	FALSE	FALSE	1	RS3p	FALSE	TRUE
recursive	2013/sharpless.circular_RNAs	6	109768780	-	6:109768780:109768657:-	109768644	1	1	TRUE	3	-14	A	tgagcActt	FALSE	FALSE	1	RS3p	FALSE	TRUE
recursive	2013/sharpless.circular_RNAs	6	128840415	-	6:128841403:128840428:-	128840416	1	1	TRUE	3	-13	A	ttgttAtcc	FALSE	FALSE	1	5pRS	TRUE	FALSE
recursive	2013/sharpless.circular_RNAs	7	80424273	-	7:80427407:80424300:-	80424274	2	1	TRUE	3	-27	A	atctcAtac	FALSE	FALSE	1	5pRS	TRUE	FALSE
recursive	2013/sharpless.circular_RNAs	9	140507026	+	9:140507026:140507327:+	140507347	1	1	TRUE	3	-21	A	ggctcAtgc	FALSE	FALSE	1	RS3p	FALSE	TRUE
recursive	2013/sharpless.circular_RNAs	11	11988203	-	11:11988500:11988223:-	11988204	6	2	TRUE	3	-20	C	cctccCacc	FALSE	FALSE	1	5pRS	TRUE	FALSE
recursive	2013/sharpless.circular_RNAs	11	11988203	-	11:11988500:11988240:-	11988204	2	1	TRUE	3	-37	A	ggactAgca	FALSE	FALSE	1	5pRS	TRUE	FALSE
recursive	2013/sharpless.circular_RNAs	11	77908127	+	11:77907965:77908106:+	77908126	2	1	TRUE	3	-21	C	gagggCtgc	FALSE	FALSE	1	5pRS	TRUE	FALSE
recursive	2013/sharpless.circular_RNAs	12	122249005	+	12:122249005:122251986:+	122252011	1	1	TRUE	3	-26	A	acctcActg	FALSE	FALSE	1	RS3p	FALSE	TRUE
recursive	2013/sharpless.circular_RNAs	13	113908420	+	13:113908420:113908988:+	113909006	1	1	TRUE	3	-19	A	gtgtgAtga	FALSE	FALSE	1	RS3p	FALSE	TRUE
recursive	2013/sharpless.circular_RNAs	16	553264	+	16:553098:553243:+	553263	1	1	TRUE	3	-21	A	catccAgcc	FALSE	FALSE	1	5pRS	TRUE	FALSE
recursive	2013/sharpless.circular_RNAs	16	71956255	+	16:71955357:71956231:+	71956254	2	1	TRUE	3	-24	A	acctaActc	FALSE	FALSE	1	5pRS	TRUE	FALSE
recursive	2013/sharpless.circular_RNAs	17	706335	-	17:706921:706355:-	706336	1	1	TRUE	3	-20	A	ctttcAgca	FALSE	FALSE	1	5pRS	TRUE	FALSE
recursive	2013/sharpless.circular_RNAs	17	17705604	+	17:17705604:17707044:+	17707069	1	1	TRUE	3	-26	A	gactcAcct	FALSE	FALSE	1	RS3p	FALSE	TRUE
recursive	2013/sharpless.circular_RNAs	19	38519060	+	19:38519060:38519705:+	38519728	1	1	TRUE	3	-24	A	acctaAcct	FALSE	FALSE	1	RS3p	FALSE	TRUE
recursive	2013/sharpless.circular_RNAs	22	19899652	-	22:19899652:19898993:-	19898971	2	2	TRUE	3	-23	A	gtccaAggg	FALSE	FALSE	1	RS3p	FALSE	TRUE
recursive	2013/sharpless.circular_RNAs	22	20072796	+	22:20072796:20073185:+	20073209	1	1	TRUE	3	-25	A	ttgtgAcga	FALSE	FALSE	1	RS3p	FALSE	TRUE
recursive	2013/sharpless.circular_RNAs	22	41225917	-	22:41226843:41225944:-	41225918	1	1	TRUE	3	-27	A	ttttcAtat	FALSE	FALSE	1	5pRS	TRUE	FALSE
recursive	2015/mattick.branchpoint_discovery	2	240948234	-	2:240948234:240946818:-	240946788	2	1	TRUE	3	-31	A	agtttAcac	FALSE	FALSE	1	RS3p	FALSE	TRUE
recursive	2015/mattick.branchpoint_discovery	3	108284925	-	3:108285343:108284950:-	108284926	2	2	TRUE	3	-25	A	taataAcag	FALSE	FALSE	1	5pRS	TRUE	FALSE
recursive	2015/mattick.branchpoint_discovery	6	2956738	-	6:2956738:2955937:-	2955905	1	1	TRUE	3	-33	A	acaggAatg	FALSE	FALSE	1	RS3p	FALSE	TRUE
recursive	2015/mattick.branchpoint_discovery	7	80424273	-	7:80427407:80424300:-	80424274	1	1	TRUE	3	-27	A	atctcAtac	FALSE	FALSE	1	5pRS	TRUE	FALSE
recursive	2015/mattick.branchpoint_discovery	8	94797961	+	8:94797961:94798425:+	94798450	1	1	TRUE	3	-26	A	gcagtAaac	FALSE	FALSE	1	RS3p	FALSE	TRUE
recursive	2015/mattick.branchpoint_discovery	8	120807169	-	8:120807771:120807197:-	120807170	2	1	TRUE	3	-28	A	taatcAtat	FALSE	FALSE	1	5pRS	TRUE	FALSE
recursive	2015/mattick.branchpoint_discovery	10	105203536	+	10:105203536:105203651:+	105203671	2	1	TRUE	3	-21	G	tcagcGtgc	FALSE	FALSE	1	RS3p	FALSE	TRUE
recursive	2015/mattick.branchpoint_discovery	12	125299336	-	12:125299336:125298976:-	125298952	1	1	TRUE	3	-25	A	ctctgAcac	FALSE	FALSE	1	RS3p	FALSE	TRUE
recursive	2015/mattick.branchpoint_discovery	12	133085752	+	12:133084937:133085730:+	133085751	1	1	TRUE	3	-22	A	tggacAcgt	FALSE	FALSE	1	5pRS	TRUE	FALSE
recursive	2015/mattick.branchpoint_discovery	12	133220302	-	12:133220422:133220323:-	133220303	2	1	TRUE	3	-21	A	cagcgAcag	FALSE	FALSE	1	5pRS	TRUE	FALSE
recursive	2015/mattick.branchpoint_discovery	16	74955693	-	16:74955693:74951928:-	74951907	4	1	TRUE	3	-22	A	ccaggAttc	FALSE	FALSE	1	RS3p	FALSE	TRUE
recursive	2015/mattick.branchpoint_discovery	16	81735565	+	16:81735565:81736205:+	81736226	1	1	TRUE	3	-22	A	ttgtaAcca	FALSE	FALSE	1	RS3p	FALSE	TRUE
recursive	2015/mattick.branchpoint_discovery	16	88877754	-	16:88877957:88877796:-	88877755	1	1	TRUE	3	-42	A	gattgAgcc	FALSE	FALSE	1	5pRS	TRUE	FALSE
recursive	2015/mattick.branchpoint_discovery	18	8625799	+	18:8624997:8625776:+	8625798	1	1	TRUE	3	-23	A	tactcAgct	FALSE	FALSE	1	5pRS	TRUE	FALSE
recursive	2015/mattick.branchpoint_discovery	18	8787092	+	18:8786090:8787063:+	8787091	1	1	TRUE	3	-29	A	gtgtcAgag	FALSE	FALSE	1	5pRS	TRUE	FALSE
recursive	2015/mattick.branchpoint_discovery	19	6219674	-	19:6219674:6218100:-	6218053	1	1	TRUE	3	-48	A	aggtgAcag	FALSE	FALSE	1	RS3p	FALSE	TRUE
recursive	2015/mattick.branchpoint_discovery	20	33336606	-	20:33337205:33336631:-	33336607	4	2	TRUE	3	-25	A	ctctcAaat	FALSE	FALSE	1	5pRS	TRUE	FALSE
recursive	2015/mattick.branchpoint_discovery	20	62558158	+	20:62558158:62559663:+	62559687	1	1	TRUE	3	-25	A	gtgatActt	FALSE	FALSE	1	RS3p	FALSE	TRUE
recursive	2015/mattick.branchpoint_discovery	21	46601432	+	21:46601432:46602476:+	46602499	2	2	TRUE	3	-24	A	aaaatAgtg	FALSE	FALSE	1	RS3p	FALSE	TRUE
recursive	2015/mattick.branchpoint_discovery	22	36722068	-	22:36722068:36718590:-	36718567	3	1	TRUE	3	-24	A	ccttcActg	FALSE	FALSE	1	RS3p	FALSE	TRUE
recursive	2015/mattick.branchpoint_discovery	22	42476540	+	22:42476540:42477903:+	42477928	1	1	TRUE	3	-26	A	agctcAcag	FALSE	FALSE	1	RS3p	FALSE	TRUE
recursive	2016/zhao.cell_line_circular_RNAs	9	135201317	-	9:135201710:135201352:-	135201318	2	1	TRUE	3	-35	A	gcaatAcag	FALSE	FALSE	1	5pRS	TRUE	FALSE
recursive	2018/casanova.inborn_errors_of_immunity	1	34102627	-	1:34102627:34102200:-	34102155	1	1	TRUE	3	-46	A	tcctcAtga	FALSE	FALSE	1	RS3p	FALSE	TRUE
recursive	2018/casanova.inborn_errors_of_immunity	4	17599412	+	4:17598758:17599388:+	17599411	1	1	TRUE	3	-24	A	gtgctAtga	FALSE	FALSE	1	5pRS	TRUE	FALSE
recursive	2018/casanova.inborn_errors_of_immunity	5	151066204	-	5:151066425:151066231:-	151066205	1	1	TRUE	3	-27	A	gactcActg	FALSE	FALSE	1	5pRS	TRUE	FALSE
recursive	2018/casanova.inborn_errors_of_immunity	6	35436374	+	6:35436374:35436550:+	35436575	1	1	TRUE	3	-26	A	ccctgAgcg	FALSE	FALSE	1	RS3p	FALSE	TRUE
recursive	2018/casanova.inborn_errors_of_immunity	8	102704799	-	8:102705018:102704828:-	102704800	1	1	TRUE	3	-29	A	gccttAttt	FALSE	FALSE	1	5pRS	TRUE	FALSE
recursive	2018/casanova.inborn_errors_of_immunity	11	11988203	-	11:11988500:11988222:-	11988204	4	2	TRUE	3	-19	A	ctcccAcca	FALSE	FALSE	1	5pRS	TRUE	FALSE
recursive	2018/casanova.inborn_errors_of_immunity	11	11988203	-	11:11988500:11988227:-	11988204	4	2	TRUE	3	-24	C	cctccCtcc	FALSE	FALSE	1	5pRS	TRUE	FALSE
recursive	2018/casanova.inborn_errors_of_immunity	12	116668337	-	12:116675272:116668363:-	116668338	1	1	TRUE	3	-26	A	tttgcAgta	FALSE	FALSE	1	5pRS	TRUE	FALSE
recursive	2018/casanova.inborn_errors_of_immunity	20	34527730	+	20:34527031:34527711:+	34527729	1	1	TRUE	3	-19	C	tacttCcca	FALSE	FALSE	1	5pRS	TRUE	FALSE
recursive	2018/casanova.inborn_errors_of_immunity	22	36722068	-	22:36722068:36718590:-	36718567	1	1	TRUE	3	-24	A	ccttcActg	FALSE	FALSE	1	RS3p	FALSE	TRUE
random	2012/encode-gingeras.subcellular_fractions	2	201725036	-	2:201725036:201724972:-	201724939	3	2	TRUE	3	-34	G	ggctgGatg	FALSE	FALSE	1	RS3p	FALSE	TRUE
random	2012/encode-gingeras.subcellular_fractions	4	110453491	+	4:110453491:110453764:+	110453794	2	1	TRUE	3	-31	T	tgtaaTctc	FALSE	FALSE	1	RS3p	FALSE	TRUE
random	2012/encode-gingeras.subcellular_fractions	9	130470933	+	9:130470933:130471044:+	130471087	2	0.333333	TRUE	3	-44	G	caggaGcac	FALSE	FALSE	0.333333	RSRS	FALSE	TRUE
random	2012/encode-gingeras.subcellular_fractions	9	130470933	+	9:130470933:130471044:+	130471089	2	0.333333	TRUE	3	-46	G	caggaGcac	FALSE	FALSE	0.333333	RSRS	FALSE	TRUE
random	2012/encode-gingeras.subcellular_fractions	9	130470933	+	9:130470933:130471044:+	130471096	2	0.333333	TRUE	3	-53	G	caggaGcac	FALSE	FALSE	0.333333	RSRS	FALSE	TRUE
random	2012/encode-gingeras.subcellular_fractions	9	130471088	+	9:130470933:130471044:+	130471087	2	0.333333	TRUE	3	-44	G	caggaGcac	FALSE	FALSE	0.333333	RSRS	TRUE	FALSE
random	2012/encode-gingeras.subcellular_fractions	9	130471090	+	9:130470933:130471044:+	130471089	2	0.333333	TRUE	3	-46	G	caggaGcac	FALSE	FALSE	0.333333	RSRS	TRUE	FALSE
random	2012/encode-gingeras.subcellular_fractions	9	130471097	+	9:130470933:130471044:+	130471096	2	0.333333	TRUE	3	-53	G	caggaGcac	FALSE	FALSE	0.333333	RSRS	TRUE	FALSE
random	2012/encode-gingeras.subcellular_fractions	15	73844022	+	15:73843492:73843988:+	73844021	1	1	TRUE	3	-34	C	catggCtgt	FALSE	FALSE	1	5pRS	TRUE	FALSE
