## Supplemental Table 3 for "Recursive splicing discovery using lariats in total RNA sequencing"

### Sheet: distalRSexon_site_details
Chromosome	RS site	Strand	Exon ends with YAG	Adjacent intron starts with GT	Full RS motif (polyY + YAG + GT)	# supporting datasets	# unique bps	Any bp is A	At least 1 unique bp	RefSeq transcript variant(s)	Gene name	Distal RS exon coordinates	Distal RS exon length	Exon order in transcript	Upstream intron coordinates	Upstream intron length	Distal RS exon sequence context (-20 to +3)	Distal RS exon MaxEnt score	Dual Specificity Exon (RefSeq/UCSC annotations)
1	249152026	-	TRUE	TRUE	TRUE	1	1	FALSE	TRUE	NM_001136036; NM_001193328; NM_001350072; NM_017865	ZNF692	1:249152027:249152058:-	32	3	1:249152059:249152329:-	271	AGGCTGTGTCCTCTGTGCAGGTA	8.67	FALSE
2	241536360	+	TRUE	FALSE	FALSE	3	4	TRUE	TRUE	NM_023083	CAPN10	2:241536098:241536359:+	262	9	2:241535939:241536097:+	159	TCGGCTTCCATATCTTCCAGGCA	8.99	FALSE
2	242447420	-	TRUE	TRUE	FALSE	1	1	FALSE	TRUE	NM_001271977; NM_001271979; NM_001271980; NM_001282306; NM_006374	STK25	2:242447421:242447550:-	130	2	2:242447551:242447857:-	307	TCCGGGGATTTGCCAACCAGGTG	5.22	FALSE
9	139726823	+	TRUE	TRUE	FALSE	2	2	TRUE	TRUE	NM_001173989; NM_024718; NM_001173988	RABL6	9:139726717:139726822:+; 9:139726714:139726822:+	106; 109	7	9:139726314:139726716:+; 9:139726314:139726713:+	403; 400	TCCCATTTTTGCAGCTTCAGGTA	2.35	FALSE
12	123466622	+	TRUE	TRUE	FALSE	1	1	FALSE	TRUE	NM_001278378	ARL6IP4	12:123466578:123466621:+	44	4	12:123466357:123466577:+	221	CCTGAGACGGGGCGCACCAGGTG	-2.62	FALSE
16	58704948	-	TRUE	TRUE	TRUE	1	1	TRUE	TRUE	NM_001369611; NM_001369608; NM_001369609; NM_018231	SLC38A7	16:58704949:58705148:-	200	9; 10	16:58705149:58705999:-	851	CTTCATCTTCGTCTTCCCAGGTG	10.04	FALSE
17	37815074	+	TRUE	TRUE	TRUE	1	1	TRUE	TRUE	NM_001165937; NM_001165938; NM_006804	STARD3	17:37814962:37815073:+; 17:37814975:37815073:+	112; 99	7; 6	17:37814776:37814961:+; 17:37814776:37814974:+	186; 199	ACCCCCAGAATCCTTTGCAGGTG	4.87	FALSE
19	1093902	-	TRUE	TRUE	TRUE	1	1	TRUE	TRUE	NM_002695	POLR2E	19:1093903:1094077:-	175	2	19:1094078:1095257:-	1180	GATGTTTGTGTTCTTTCCAGGTG	11.61	FALSE
20	44444180	+	TRUE	TRUE	FALSE	4	4	TRUE	TRUE	NM_001281741; NM_181799	UBE2C	20:44444029:44444179:+	151	3; 4	20:44443110:44444028:+	919	ACTGTTTCTCCAAATGCCAGGTA	6.73	TRUE
X	110925464	+	TRUE	TRUE	FALSE	1	1	FALSE	TRUE	NM_001039210; NM_001257241; NM_001257231	ALG13	X:110925360:110925463:+	104	2	X:110924528:110925359:+	832	TTTACTCTGGATGTTTACAGGTA	8.06	TRUE

### Sheet: distalRSexon_mapping_details
Dataset	Chromosome	RS site	Strand	Coordinates of mapped 5'-bp pair from lariat	Matched 3ss Position	Mapped lariats (total)	Mapped lariats (unique w/ mismatch)	Unique 5'-bp sequence	Mapping confidence (out of 3)	Position of bp relative to RS site	BP nucleotide	BP sequence context
2012/encode-gingeras.subcellular_fractions	1	249152026	-	1:249152329:249152050:-	249152027	2	1	TRUE	3	-24	C	cacttCttc
2012/encode-gingeras.subcellular_fractions	2	241536360	+	2:241535939:241536339:+	241536359	3	1	TRUE	3	-21	A	accccAtcg
2012/encode-gingeras.subcellular_fractions	2	241536360	+	2:241535939:241536322:+	241536359	3	3	TRUE	3	-38	A	cagtgAcac
2012/encode-gingeras.subcellular_fractions	2	242447420	-	2:242447857:242447451:-	242447421	1	1	TRUE	3	-31	C	gcggcCatg
2012/encode-gingeras.subcellular_fractions	9	139726823	+	9:139726314:139726788:+	139726822	1	1	TRUE	3	-35	A	ccttcAtaa
2012/encode-gingeras.subcellular_fractions	17	37815074	+	17:37814776:37815054:+	37815073	1	1	TRUE	3	-20	A	tattcAccc
2012/encode-gingeras.subcellular_fractions	20	44444180	+	20:44443110:44444159:+	44444179	1	1	TRUE	3	-21	A	tctgcAact
2013/sharpless.circular_RNAs	2	241536360	+	2:241535939:241536334:+	241536359	1	1	TRUE	3	-26	A	gttccAccc
2013/sharpless.circular_RNAs	9	139726823	+	9:139726314:139726791:+	139726822	1	1	TRUE	3	-32	A	tcataAgtt
2013/sharpless.circular_RNAs	19	1093902	-	19:1095257:1093921:-	1093903	2	1	TRUE	3	-19	A	accagAtgt
2013/sharpless.circular_RNAs	20	44444180	+	20:44443110:44444160:+	44444179	1	1	TRUE	3	-20	A	ctgcaActg
2013/sharpless.circular_RNAs	20	44444180	+	20:44443110:44444159:+	44444179	1	1	TRUE	3	-21	A	tctgcAact
2013/sharpless.circular_RNAs	20	44444180	+	20:44443110:44444152:+	44444179	9	8	TRUE	3	-28	A	agcttActc
2015/mattick.branchpoint_discovery	12	123466622	+	12:123466357:123466583:+	123466621	1	1	TRUE	3	-39	C	agcatCatc
2015/mattick.branchpoint_discovery	16	58704948	-	16:58705999:58704964:-	58704949	1	1	TRUE	3	-16	A	gcttcAtct
2015/mattick.branchpoint_discovery	20	44444180	+	20:44443110:44444152:+	44444179	3	3	TRUE	3	-28	A	agcttActc
2015/mattick.branchpoint_discovery	X	110925464	+	X:110924528:110925438:+	110925463	3	1	TRUE	3	-26	G	gtactGagt
2016/zhao.cell_line_circular_RNAs	20	44444180	+	20:44443110:44444155:+	44444179	1	1	TRUE	3	-25	C	ttactCtgc
2018/casanova.inborn_errors_of_immunity	2	241536360	+	2:241535939:241536342:+	241536359	1	1	TRUE	3	-18	G	ccatcGgct
2018/casanova.inborn_errors_of_immunity	2	241536360	+	2:241535939:241536334:+	241536359	1	1	TRUE	3	-26	A	gttccAccc
